# Impaired fatty acid import or catabolism in macrophages restricts intracellular growth of *Mycobacterium tuberculosis*

**DOI:** 10.1101/2024.07.22.604660

**Authors:** Nelson V. Simwela, Eleni Jaecklein, Christopher M. Sassetti, David G. Russell

## Abstract

*Mycobacterium tuberculosis* (*Mtb*) infection of macrophages reprograms cellular metabolism to promote lipid retention. While it is clearly known that intracellular *Mtb* utilize host derived lipids to maintain infection, the role of macrophage lipid processing on the bacteria’s ability to access the intracellular lipid pool remains undefined. We utilized a CRISPR-Cas9 genetic approach to assess the impact of sequential steps in fatty acid metabolism on the growth of intracellular *Mtb*. Our analyzes demonstrate that macrophages which cannot either import, store or catabolize fatty acids restrict *Mtb* growth by both common and divergent anti-microbial mechanisms, including increased glycolysis, increased oxidative stress, production of pro-inflammatory cytokines, enhanced autophagy and nutrient limitation. We also show that impaired macrophage lipid droplet biogenesis is restrictive to *Mtb* replication, but increased induction of the same fails to rescue *Mtb* growth. Our work expands our understanding of how host fatty acid homeostasis impacts *Mtb* growth in the macrophage.
