## Supplementary material for "Impaired fatty acid import or catabolism in macrophages restricts intracellular growth of *Mycobacterium tuberculosis*": Figure 1 Supplement Figure 2 Source Data

### Sheet: Figure 1 - figure supplement 2B
		Scramble normalized OCR
	Time (minutes)	BSA		BSA Palmitate		BSA Palmitate + Eto
	1.59151	2.94011	2.85812	4.3441	4.65451	2.81402	2.87467
	8.18584	2.85652	2.65238	4.51267	4.59331	2.43031	3.04694
	14.7804	2.78699	2.64546	4.57842	4.19989	2.4098	2.93368
	21.4558	1.83821	1.90954	1.99836	1.8943	1.96104	1.75987
	28.0533	1.98068	2.04662	1.81571	2.04144	1.98903	1.68046
	34.6483	1.90273	1.80112	2.08098	1.90726	1.85118	1.6058
	41.3237	2.67361	2.7973	4.82708	4.0807	2.41702	2.67675
	47.9266	2.51902	2.66167	4.71277	4.2194	2.56862	2.40069
	54.5304	2.7027	2.66147	4.67537	4.46351	2.49291	2.56692
	61.2116	1.60596	1.24882	2.21797	1.33923	1.5679	1.3316
	67.8244	1.61578	1.21212	2.1212	1.29358	1.26094	1.2391
	74.4384	1.51904	1.11786	2.00378	1.16974	1.45145	1.07158

### Sheet: Figure 1 - figure supplement 2C
		CPT2-/- normalized OCR
	Time (minutes)	BSA		BSA Palmitate		BSA Palmitate + Eto
	1.59151	2.57337	2.61716	2.60301	2.6532	2.76824	2.29521
	8.18584	2.48613	2.68025	2.33644	2.93147	2.62922	2.43976
	14.7804	2.67505	2.51815	2.66718	2.61111	2.41622	2.64155
	21.4558	2.00967	2.17399	2.05076	2.08058	2.0209	2.00546
	28.0533	2.06897	2.01804	2.08104	2.05871	2.02023	2.03763
	34.6483	2.24554	2.01446	2.10215	2.34165	2.02415	2.03103
	41.3237	2.88856	2.35022	2.76356	2.60022	2.63856	2.32522
	47.9266	2.72573	2.48321	2.65074	2.73321	2.65074	2.48321
	54.5304	2.49379	2.77928	2.49379	2.75428	2.49379	2.75428
	61.2116	1.87833	2.03715	1.75333	2.01215	1.80333	1.73715
	67.8244	1.9515	2.04636	1.9515	1.82136	1.8515	1.84636
	74.4384	1.74841	2.04239	1.99841	1.79239	1.84841	1.79239
