## Supplementary material for "Impaired fatty acid import or catabolism in macrophages restricts intracellular growth of *Mycobacterium tuberculosis*": Figure 2 Supplement Figure 2 Source Data

### Sheet: Figure 2 - figure supplement 1A
		OCR
	Time (minutes)	Scramble		PLIN2-/- g1		FATP1-/- g4		CPT2-/- g2
	1.58959	201.619	214.74	128.398	133.006	157.939	161.799	130.056	140.193
	8.1775	192.99	203.475	123.882	137.827	160.291	164.666	125.544	134.235
	14.7631	193.045	202.539	132.778	136.65	162.331	166.375	124.716	134.341
	21.4326	85.9057	86.7909	91.3967	89.8477	78.8161	79.1636	59.8796	73.3426
	28.0244	85.0302	88.6987	95.1484	92.8172	75.3531	74.9513	56.7415	70.1371
	34.6145	83.2892	88.0632	95.0157	91.8051	72.0232	72.3632	55.4227	69.1444
	41.2864	510.076	572.261	167.295	162.429	305.166	243.478	173.23	180.001
	47.8781	529.844	527.101	180.917	164.737	269.014	249.457	168.483	156.637
	54.4685	529.923	537.544	170.285	171.77	285.841	254.798	167.588	164.874
	61.137	59.1049	58.6185	49.4914	49.2551	39.9044	40.4601	44.09	47.97
	67.7353	60.9285	64.9535	61.2809	59.0173	42.4852	43.9263	40.7621	47.031
	74.3328	59.2091	64.9529	63.0064	61.0235	43.0897	44.2765	38.1992	45.679

### Sheet: Figure 2 - figure supplement 1B
	Basal Respiration (OCR)
	Scramble						PLIN2-/- g1						FATP1-/- g4						CPT2-/- g2
	201.619	192.99	193.045	214.74	203.475	202.539	128.398	123.882	132.778	133.006	137.827	136.65	157.939	160.291	162.331	161.799	164.666	166.375	130.056	125.544	124.716	140.193	134.235	134.341
	Spare Respiration Capacity (OCR)
	Scramble						PLIN2-/- g1						FATP1-/- g4						CPT2-/- g2
	308.675	328.443	328.522	370.86	325.7	336.142	35.2047	48.8271	38.1945	30.3387	32.6468	39.6803	142.933	106.78	123.608	81.2448	87.2233	92.5647	41.7155	36.9692	36.0737	48.4867	25.1228	33.3596

### Sheet: Figure 2 - figure supplement 1C
		ECAR
	Time (minutes)	Scramble		PLIN2-/- g1		FATP1-/- g4		CPT2-/- g2
	1.58929	14.8003	15.4087	22.5606	24.5712	19.0446	21.7403	20.7026	19.7627
	8.18044	14.2676	14.2299	23.2342	23.2065	19.8691	19.1482	19.4286	19.7051
	14.7714	15.8023	15.944	21.9683	22.5144	21.9111	19.3227	19.305	19.6322
	21.4464	24.4865	26.2852	38.5018	40.4804	33.1431	32.5615	34.9498	36.6265
	28.0409	26.7665	25.4436	41.276	42.4705	34.1735	35.0376	35.2965	36.9893
	34.6334	27.0788	26.9672	41.5877	44.4327	35.2681	36.2906	35.4726	37.9177
	41.3048	34.304	38.3033	70.0011	71.7577	54.2401	51.1196	62.9013	70.3422
	47.9037	39.922	37.2643	72.5308	74.673	51.2072	53.2261	63.0512	65.7824
	54.5021	38.0991	36.5471	81.5058	75.2682	51.871	54.1255	63.7785	64.9308
	61.1782	10.592	9.95329	11.7245	14.3572	8.98868	9.01853	6.62828	5.92101
	67.7934	12.2155	11.0481	12.6513	14.1489	9.77718	9.52971	7.21948	6.32752
	74.3988	12.3891	11.655	12.5592	14.2643	9.84789	9.70169	6.96385	5.91089

### Sheet: Figure 2 - figure supplement 1D
	Basal Glycolysis (ECAR)
	Scramble						PLIN2-/- g1						FATP1-/- g4						CPT2-/- g2
	14.8003	14.2676	15.8023	15.4087	14.2299	15.944	22.5606	23.2342	21.9683	24.5712	23.2065	22.5144	19.0446	19.8691	21.9111	21.7403	19.1482	19.3227	20.7026	19.4286	19.305	19.7627	19.7051	19.6322
	Spare Glycolytic Capacity (SGC)
	Scramble						PLIN2-/- g1						FATP1-/- g4						CPT2-/- g2
	19.2285	24.8465	23.0236	23.2279	22.1889	21.4716	46.9918	49.5216	58.4965	48.7485	51.6638	52.259	34.0674	31.0346	31.6984	30.947	33.0534	33.9529	43.1453	43.2951	44.0224	50.5862	46.0263	45.1747
