## Supplementary material for "Impaired fatty acid import or catabolism in macrophages restricts intracellular growth of *Mycobacterium tuberculosis*": Figure 2 Source Data

### Sheet: Figure 1A
		OCR
	Time (minutes)	Scramble		PLIN2-/- g1		FATP1-/- g4		CPT2-/- g2
	1.58959	172.62	160.394	121.867	120.788	137.695	130.508	134.573	131.542
	8.1775	159.939	151.542	115.035	115.898	135.94	125.096	125.84	118.603
	14.7631	158.873	158.022	123.715	119.723	134.786	122.957	118.931	117.706
	21.4326	97.7093	98.9586	72.3486	80.5893	70.7297	72.2673	75.5449	57.9883
	28.0244	96.3249	93.34	78.425	73.5749	68.64	69.7649	74.8784	56.8888
	34.6145	91.2396	91.4762	86.9696	77.5147	67.6511	69.0045	72.7583	56.1612
	41.2864	422.302	429.698	157.295	162.429	193.649	208.093	163.572	183.819
	47.8781	423.632	414.763	150.917	164.737	205.958	203.46	165.389	188.783
	54.4685	426.967	421.211	160.285	161.77	194.495	207.199	169.504	177.906
	61.137	82.3863	76.7898	68.1223	67.2867	42.699	42.0735	50.444	47.1685
	67.7353	83.6272	72.1186	74.7477	66.0759	44.9123	45.1317	55.5509	44.1492
	74.3328	80.8313	70.5291	65.7545	72.4361	45.8871	45.9925	56.2684	41.4567

### Sheet: Figure 1B
	Basal Respiration (OCR)
	Scramble						PLIN2-/- g1						FATP1-/- g4						CPT2-/- g2
	172.62	159.939	158.873	160.394	151.542	158.022	121.867	115.035	123.715	120.788	115.898	119.723	137.695	135.94	134.786	130.508	125.096	122.957	134.573	125.84	118.931	131.542	118.603	117.706
	Spare Respiration Capacity (OCR)
	Scramble						PLIN2-/- g1						FATP1-/- g4						CPT2-/- g2
	262.07	263.401	266.735	269.466	254.531	260.98	37.7908	31.4131	40.7805	42.9247	45.2329	42.2663	62.4851	74.7948	63.3314	76.9289	72.2966	76.0353	39.0395	40.8568	44.971	59.2867	64.2506	53.3732

### Sheet: Figure 1C
		ECAR
	Time (minutes)	Scramble		PLIN2-/- g1		FATP1-/- g4		CPT2-/- g2
	1.58929	18.8637	19.426	26.3917	26.9268	23.4661	20.079	22.6972	24.0249
	8.18044	17.1145	18.4389	24.9389	24.4725	22.4055	22.2293	24.1666	23.7651
	14.7714	16.8312	18.478	27.2659	26.6558	21.9894	23.5749	23.9638	23.6068
	21.4464	49.5299	47.9266	71.1564	70.7031	56.3862	59.1726	57.5176	60.0013
	28.0409	50.2516	50.5138	68.705	73.6408	58.8187	57.2097	60.4788	63.228
	34.6334	48.1125	49.7292	71.4932	68.0202	60.8523	57.8711	60.7031	66.116
	41.3048	68.7221	71.8089	93.539	101.859	77.5347	79.8622	83.7174	81.431
	47.9037	70.1193	71.1369	95.6818	97.9474	77.8883	77.0192	89.7293	83.7035
	54.5021	70.1943	70.8733	100.487	91.6367	74.9501	82.3523	84.6495	88.8693
	61.1782	14.5208	13.0086	15.7956	13.5801	15.3624	8.19054	8.01299	5.23472
	67.7934	15.3877	12.9391	16.0154	14.2369	14.3508	8.11288	7.85607	6.08534
	74.3988	14.9473	12.5751	15.8247	14.0018	13.79	7.89691	7.4489	5.95875

### Sheet: Figure 1D
	Basal Glycolysis (ECAR)
	Scramble						PLIN2-/- g1						FATP1-/- g4						CPT2-/- g2
	18.8637	17.1145	16.8312	19.426	18.4389	18.478	26.3917	24.9389	27.2659	26.9268	24.4725	26.6558	23.4661	22.4055	21.9894	20.079	22.2293	23.5749	22.6972	24.1666	23.9638	24.0249	23.7651	23.6068
	Spare Glycolytic Capacity (SGC)
	Scramble						PLIN2-/- g1						FATP1-/- g4						CPT2-/- g2
	50.5301	51.9273	52.0022	53.6168	52.9449	52.6812	67.4305	69.5733	74.378	75.7502	71.8388	65.5281	55.244	55.5976	56.6594	57.5715	56.7285	60.0616	60.0133	66.0252	60.9454	57.7269	59.9994	65.1652
