## Supplementary material for "Impaired fatty acid import or catabolism in macrophages restricts intracellular growth of *Mycobacterium tuberculosis*": Figure 3 Supplement Figure 2 Source Data

### Sheet: Fig 3 - figure supplement 2C
		LC3II/LC3I
		Scramble		PLIN2-/- g1		FATP1-/- g4		CPT2-/- g2
	Uninfected	0.343062	0.607426	0.330556	0.743119	0.311135	0.773751	0.962903	1.07517
	Mtb MOI 1 48 hrs	0.968464	1.09863	0.982887	1.86835	1.62723	1.72627	2.02362	1.83402

### Sheet: Fig 3 - figure supplement 2D_2E
		Fold expression (uninfected)
		Scramble			PLIN2-/- g1			FATP1-/- g4			CPT2-/- g2
	AMBRA1	0.82401	1.12228	1.08135	2.1021	2.27763	1.78947	2.40266	2.1229	2.44771	1.46981	1.47175	1.4164
	ATG7	0.722749	1.0628	1.30185	2.13164	2.05632	1.61604	2.45133	1.79187	2.10916	1.67791	1.59789	1.33447
	MAP1LC3B	0.878025	1.11275	1.02352	1.55772	1.41033	1.59034	1.60429	1.49914	1.89623	1.43967	1.2975	1.23785
	ULK1	0.839751	1.11824	1.06491	1.55028	1.776	1.61769	2.04066	1.60273	2.3099	1.29543	1.23442	1.38457
		Fold expression (Mtb infected MOI 4)
		Scramble			PLIN2-/- g1			FATP1-/- g4			CPT2-/- g2
	AMBRA1	1.03689	1.09632	0.87969	2.07983	1.66471	1.46517	1.59833	1.79884	1.19704	2.13031	2.4498	1.69111
	ATG7	1.11121	0.893496	1.00719	2.81227	3.13623	2.71609	2.1687	2.26033	1.58813	2.13174	3.08513	1.69941
	MAP1LC3B	0.98214	0.955482	1.06563	1.4208	1.14021	1.78918	1.21546	1.2676	1.83668	1.383	1.51162	1.29468
	ULK1	0.868341	0.904776	1.27282	1.22649	1.3453	1.59641	1.49033	1.53766	0.7955	0.895791	1.2494	0.902522
