## Supplementary material for "Impaired fatty acid import or catabolism in macrophages restricts intracellular growth of *Mycobacterium tuberculosis*": Figure 3 Source Data

### Sheet: Figure 3B
		HIF1α/β-Actin
		Scramble			PLIN2-/- g1			FATP1-/- g4			CPT2-/- g2
	Uninfected	0.104331	0.086807	0.108769	0.281716	0.293578	0.169149	0.226421	0.445211	0.248902	0.103983	0.095004	0.121997
	Mtb MOI 1 48 hrs	0.243394	0.223083	0.227193	0.980152	0.492065	0.461105	0.925721	1.17477	0.619804	0.702983	0.478261	0.579729

### Sheet: Figure 3D
		pAMPK/β-Actin
		Scramble			PLIN2-/- g1			FATP1-/- g4			CPT2-/- g2
	Uninfected	0.44799	0.45152	0.480781	0.580436	0.589806	0.545406	0.614245	0.662851	0.58128	0.457122	0.650301	0.542816
	Mtb MOI 1 48 hrs	0.492215	0.487313	0.520604	0.6282	0.554609	0.579573	0.750627	0.756233	0.768053	0.620656	0.637523	0.728586

### Sheet: Figure 3E
		AMPK/β-Actin
		Scramble			PLIN2-/- g1			FATP1-/- g4			CPT2-/- g2
	Uninfected	0.424022	0.462123	0.283793	0.996366	0.944972	0.660296	1.03912	1.07614	0.880411	0.433632	0.412114	0.251596
	Mtb MOI 1 48 hrs	0.526967	0.534375	0.47499	1.18577	0.964674	0.636826	1.25052	1.61002	1.06038	0.515973	0.858916	0.447656
