## Supplementary material for "Impaired fatty acid import or catabolism in macrophages restricts intracellular growth of *Mycobacterium tuberculosis*": Figure 4 Source Data

### Sheet: Sheet1
	mCherry fluorescence intensity
		Scramble				PLIN2-/- g1				FATP1-/- g4				CPT2-/- g2
	Normal	13136.8	13636.8	17123.8	12088.8	11246.8	11349.8	11062.8	12735.8	11952.8	13199.8	9768.75	8715.75	15011.8	11130.8	16121.8	8122.75
	Oleate	40833.8	30904.8	29454.8	43172.8	12041.8	13049.8	11829.8	15248.8	17605.8	19819.8	6646.75	23765.8	11979.8	11962.8	20144.8	16163.8
