## Supplementary material for "Impaired fatty acid import or catabolism in macrophages restricts intracellular growth of *Mycobacterium tuberculosis*": Figure 6 Supplement Figure 4 Source Data

### Sheet: Sheet1
		IFN-B fold expression
		Scramble			PLIN2-/- g1			FATP1-/- g4			CPT2-/- g2
	Uninfected	1.07781	0.665864	1.39339	1.44083	1.9371	0.474638	0.495103	0.534292	0.415753	0.459011	0.180729	1.99792
	4 hrs	73.7873	70.351	81.1602	115.144	56.0328	61.6018	133.352	107.717	157.947	67.4946	79.4569	64.472
	24 hrs	7.12159	6.53144	3.78554	4.51085	4.90754	4.84468	5.9616	8.47903	5.2032	7.55117	7.84025	6.87662
		IL-1B fold expression
		Scramble			PLIN2-/- g1			FATP1-/- g4			CPT2-/- g2
	Uninfected	0.889233	1.12454	1.00002	2.26205	2.35093	2.24456	2.54618	2.92722	3.75818	2.58494	0.625869	2.93902
	4 hrs	85.1322	100.638	198.808	50.02	41.9365	49.5576	312.916	265.254	247.835	98.2396	108.574	94.7552
	24 hrs	25.2837	9.57408	9.06642	12.8174	14.3615	16.6452	33.3666	25.0169	20.1979	34.6969	24.2941	40.4911
