## Supplementary material for "Impaired fatty acid import or catabolism in macrophages restricts intracellular growth of *Mycobacterium tuberculosis*": Figure 8 Source Data

### Sheet: Figure 8A
	OD 600
	No drug						FATP1 In 10 uM						Metformin 2mM						TMAO 0.5uM						Rif 0.5ug/ml
	0.04	0.042	0.04	0.04	0.04	0.041	0.04	0.04	0.04	0.04	0.04	0.04	0.038	0.039	0.04	0.04	0.04	0.04	0.041	0.04	0.04	0.04	0.04	0.04	0.037	0.06	0.039	0.04	0.04	0.039
	0.058	0.056	0.057	0.059	0.056	0.056	0.057	0.057	0.057	0.057	0.058	0.057	0.056	0.055	0.056	0.06	0.057	0.056	0.055	0.057	0.057	0.058	0.054	0.054	0.04	0.043	0.042	0.043	0.042	0.041
	0.117	0.119	0.121	0.114	0.12	0.123	0.123	0.124	0.159	0.141	0.128	0.134	0.128	0.13	0.134	0.13	0.13	0.13	0.122	0.119	0.121	0.121	0.119	0.125	0.04	0.042	0.043	0.042	0.044	0.046
	0.215	0.221	0.226	0.229	0.237	0.236	0.202	0.208	0.203	0.204	0.214	0.228	0.224	0.231	0.217	0.22	0.228	0.244	0.226	0.201	0.239	0.215	0.196	0.213	0.038	0.048	0.046	0.048	0.049	0.043
	0.352	0.367	0.372	0.3	0.338	0.314	0.326	0.303	0.291	0.276	0.294	0.33	0.342	0.296	0.269	0.312	0.283	0.336	0.336	0.292	0.286	0.286	0.27	0.307	0.04	0.042	0.039	0.039	0.041	0.042

### Sheet: Figure 8B
	CFU/ml
	DMSO 0.1%					Metformin 2mM					FATP1 In 10 uM					TMZ 0.5uM
	1050000	750000	800000	800000	1150000	500000	750000	750000	250000	250000	500000	750000	550000	500000	350000	400000	250000	400000	350000	200000
