## Supplementary file 1 sgRNAs Primers and ICE scores for lipid metabolism targets for "Impaired fatty acid import or catabolism in macrophages restricts intracellular growth of *Mycobacterium tuberculosis*"

### Sheet:  
Gene target	sgRNA name	Fw guide sequence (5'-3')	Rev guide sequence (5'-3')	ICE diagnostic PCR Fw primer	ICE diagnostic PCR Rev primer	Resulting Hoxb8 mutant line	ICE knockout efficiency
NA	Scramble	caccgAAGACTCCTACGTATCGAGC	aaacGCTCGATACGTAGGAGTCTTc	NA	NA	hcPNVS1 (Scramble)	NA
PLIN2	PLIN2 g1	caccgGTAACCCTTGGGCGTTGACC	aaacGGTCAACGCCCAAGGGTTACc	ATTAAACTCTGAGCGTATG	CCACGTGAATGAATCTTTA	hcPNVS15 (PLIN2 KO g1)	0.93
PLIN2	PLIN2 g2	caccgGCCGAGCAACTATGAACGGC	aaacGCCGTTCATAGTTGCTCGGCc	CATTACTGCTTGTCCTATG	CTAGAGTTACAGGTGGATT	hcPNVS16 (PLIN2 KO g2)	0.93
FATP1	FATP1 g1	caccgGGATGGGGTACACATGCGTG	aaacCACGCATGTGTACCCCATCCc	AATGCCTGCTTAGCATATAG	CACGGAAATACATGTAGCC	hcPNVS18 (FATP1 KO g1)	0.96
FATP1	FATP1 g2	caccgGGCTAGAGCTGCGACGACAC	aaacGTGTCGTCGCAGCTCTAGCCc	CTGCCTAGAATCCTCAAGTG	CAGGGTCACAGTCATGAAG	hcPNVS19 (FATP1 KO g2)	0.84
FATP1	FATP1 g3	caccgGAGGCAGCCGGTTCGCGACG	aaacCGTCGCGAACCGGCTGCCTCc	GATTTGGTCCTAGTGTCAT	CTAACATAACCATCGAAACG	hcPNVS20 (FATP1 KO g3)	0.89
FATP1	FATP1 g4	caccgATACCTGCAGAGTGGTAGAG	aaacCTCTACCACTCTGCAGGTATc	CTAGCATCTTTGAGGGTTT	GAACAGGAGAGTGACATAAG	hcPNVS21 (FATP1 KO g4)	0.95
CD36	CD36 g1	caccgAAATATAACTCAGGACCCCG	aaacCGGGGTCCTGAGTTATATTTc	CAGTTCTCAAACCACATTA	TCTGAGAAGTAAGTCCATTA	hcPNVS29 (CD36 KO g1)	0.91
CD36	CD36 g2	caccgCCAAAACTGTCTGTACACAG	aaacCTGTGTACAGACAGTTTTGGc	TTTGTTGACTAAGGGAGTG	CTAGGCCATCCTTTGATAC	hcPNVS30 (CD36 KO g2)	0.95
CD36	CD36 g3	caccgTAGGATATGGAACCAAACTG	aaacCAGTTTGGTTCCATATCCTAc	CTGGATAGATGACCCAATC	AAGGGAACATTCACAGTAA	hcPNVS31 (CD36 KO g3)	0.91
CPT1A	CPT1A g1	caccgCACATTGTCGTGTACCACAG	aaacCTGTGGTACACGACAATGTGc	GTTGCCTCTTTATGTGTAT	TGCACATACACTACATTAC	hcPNVS32 (CPT1A KO g1)	0.91
CPT1A	CPT1A g2	caccgCATACTGCTGTATCGTCGCA	aaacTGCGACGATACAGCAGTATGc	CATATCCAATTTGCCAGAA	GAAGTTCCTTCCAGATAAAC	hcPNVS33 (CPT1A KO g2)	0.96
CPT2	CPT2 g1	caccgTCACTGGTCAAATAAGCCAG	aaacCTGGCTTATTTGACCAGTGAc	TTCTAGAGCCAGAAGTGTT	CACCTCTCTGAAACTGAATG	hcPNVS35 (CPT2 KO g1)	0.91
CPT2	CPT2 g2	caccgTTAAATACATATCAAACCAG	aaacCTGGTTTGATATGTATTTAAc	AAGGCTCATAGGATTATCA	GTCTGAGAGAATGTACTTTAG	hcPNVS36 (CPT2 KO g2)	0.95
