## Supplementary file 4 Mtb DE genes in PLIN2 and CPT2 knockdown macrophages isolated Mtb transcriptomes for "Impaired fatty acid import or catabolism in macrophages restricts intracellular growth of *Mycobacterium tuberculosis*"

### Sheet: Mtb_PLIN2 vs Scramble
Gene ID	Symbol	Description	baseMean	log2FoldChange	lfcSE	pvalue	padj
Rv1450c	PE_PGRS27	PE-PGRS family protein PE_PGRS27, unknown function	20.7861	2.26497	0.87348	0.000321002	0.0223809
Rv3466	NA	conserved hypothetical protein, unknown function	49.9432	1.95202	0.508315	5.3e-06	0.00199461
Rv1759c	wag22	PE-PGRS family protein Wag22, Has fibronectin-binding activity (possible use in bacterial attachment to host cells)	20.3884	1.68418	1.37093	0.00335431	0.0986204
Rv2904c	rplS	50S ribosomal protein L19 RplS	46.1981	1.64604	0.565123	0.000129513	0.0121904
Rv3508	PE_PGRS54	PE-PGRS family protein PE_PGRS54, function unknown	66.4852	1.53332	0.623875	0.00045059	0.0295497
Rv0254c	cobU	Probable bifunctional cobalamin biosynthesis protein CobU: cobinamide kinase + cobinamide phosphate guanylyltransferase	30.538	1.47684	1.10421	0.00320366	0.0964942
Rv3242c	NA	conserved hypothetical protein, unknown function	67.8704	1.44341	0.492344	0.000129502	0.0121904
Rv2886c	NA	Probable resolvase, prevents the cointegration of foreign DNA before integration into the chromosome	130.757	1.41711	0.352412	2.7e-06	0.00127227
Rv1602	hisH	Probable amidotransferase HisH, histidine biosynthesis pathway (fifth step)	70.7667	1.39072	0.485501	0.000154295	0.0135098
Rv2352c	PPE38	PPE family protein PPE38, unknown function	110.539	1.38868	0.440879	6.64e-05	0.00790363
Rv2313c	NA	conserved hypothetical protein, unknown function	272.317	1.36449	0.238907	5.71e-10	8.16e-07
Rv2836c	dinF	Possible DNA-damage-inducible protein F DinF, function unknown; induction by DNA damage	220.418	1.34031	0.355633	7.51e-06	0.00235471
Rv3590c	PE_PGRS58	PE-PGRS family protein PE_PGRS58, unknown function	47.6247	1.32249	0.888415	0.0028758	0.0887492
Rv1440	secG	Probable protein-export membrane protein (translocase subunit) SecG	32.6626	1.26239	0.694969	0.00186471	0.0688296
Rv1264	NA	Adenylyl cyclase (ATP pyrophosphate-lyase) (adenylate cyclase), possibly involved in cAMP synthesis	836.009	1.18384	0.193272	4.97e-11	1.87e-07
Rv2442c	rplU	50S ribosomal protein L21 RplU	53.5002	1.15161	0.605158	0.00168051	0.0660952
Rv1525	wbbL2	Possible rhamnosyl transferase WbbL2, possibly involved in cell wall arabinogalactan linker formation	65.2218	1.12424	0.598718	0.0017697	0.067111
Rv1588c	NA	Partial REP13E12 repeat protein, unknown function	115.166	1.09383	0.505158	0.00100062	0.0448492
Rv0921	NA	Probable resolvase, prevents the cointegration of foreign DNA before integration into the chromosome	189.146	1.04484	0.292666	1.75e-05	0.00387312
Rv0037c	NA	Probable conserved integral membrane protein, unknown function	182.884	1.02635	0.32207	6.72e-05	0.00790363
Rv3373	echA18	Probable enoyl-CoA hydratase EchA18 (enoyl hydrase) (unsaturated acyl-CoA hydratase) (crotonase), fatty acid oxidation	71.3605	0.993975	0.523224	0.0017825	0.067111
Rv0297	PE_PGRS5	PE-PGRS family protein PE_PGRS5, unknown function	196.043	0.97138	0.269758	1.63e-05	0.00383633
Rv3569c	hsaD	4,9-DHSA hydrolase, cholesterol catabolism, hydrolysis of a carbon-carbon bond in DSHA	243.342	0.944142	0.324347	0.000167646	0.0143451
Rv0285	PE5	PE family protein PE5, unknown function	72.2455	0.918609	0.494633	0.00204606	0.0733659
Rv2989	NA	Probable transcriptional regulatory protein, involved in transcriptional programs.	599.479	0.907942	0.217112	1.63e-06	0.000878677
Rv0003	recF	DNA replication and repair protein RecF (single-strand DNA binding protein)	459.333	0.893083	0.236816	8.93e-06	0.00258515
Rv0992c	NA	conserved hypothetical protein, unknown function	91.1953	0.863592	0.45559	0.00202441	0.0732875
Rv0994	moeA1	Probable molybdopterin biosynthesis protein MoeA1	243.383	0.851897	0.313446	0.000309308	0.0219726
Rv3418c	groES	10 kDa chaperonin GroES (protein CPN10) (protein GroES) (BCG-a heat shock protein) (10 kDa antigen)	419.696	0.835872	0.328423	0.000499619	0.0303398
Rv3700c	NA	conserved hypothetical protein, unknown function, probably involved in cellular metabolism	162.343	0.832551	0.291313	0.000213355	0.0169337
Rv1793	esxN	Putative ESAT-6 like protein EsxN (ESAT-6 like protein 5)	167.12	0.820433	0.324183	0.000526928	0.0309013
Rv0935	pstC1	Phosphate-transport integral membrane ABC transporter PstC1	230.673	0.81309	0.338619	0.000749886	0.0384642
Rv1797	eccE5	ESX conserved component EccE5. ESX-5 type VII secretion system protein. Probable membrane protein.	841.149	0.808276	0.188309	1.11e-06	0.00081356
Rv2148c	NA	conserved hypothetical protein, unknown function	126.608	0.800125	0.374038	0.00136656	0.05659
Rv1077	cbs	Probable cystathionine beta-synthase Cbs (serine sulfhydrase) (beta-thionase) (hemoprotein H-450)	532.676	0.799984	0.233425	3.47e-05	0.00523294
Rv3920c	NA	Conserved protein similar to jag protein	552.728	0.794252	0.2477	7.53e-05	0.00859146
Rv0872c	PE_PGRS15	PE-PGRS family protein PE_PGRS15, unknown function	530.163	0.782926	0.259386	0.00013904	0.012768
Rv1419	NA	Unknown protein, predicted to be an outer membrane protein	232.788	0.779324	0.265449	0.000180786	0.0151258
Rv1062	NA	conserved hypothetical protein, unknown function	113.537	0.776686	0.359107	0.0013334	0.0564074
Rv3225c	NA	GCN5-related N-acetyltransferase, phosphorylase; acetylation, phosphorylation of unknown substrates	388.506	0.775152	0.210408	1.41e-05	0.0035326
Rv2584c	apt	Adenine phosphoribosyltransferase Apt (APRT), involved in purine salvage	520.428	0.773064	0.25301	0.000125243	0.0121904
Rv2162c	PE_PGRS38	PE-PGRS family protein PE_PGRS38, unknown function	892.951	0.756328	0.266149	0.000245552	0.0181275
Rv3881c	espB	Secreted ESX-1 substrate protein B, EspB. Conserved alanine and glycine rich protein	1293.06	0.721446	0.207723	3.26e-05	0.00523294
Rv1794	NA	conserved hypothetical protein, unknown function	1304.75	0.71309	0.175311	3.26e-06	0.00136231
Rv1651c	PE_PGRS30	PE-PGRS family protein PE_PGRS30, unknown function	231.97	0.706763	0.305349	0.00103952	0.0460445
Rv2535c	pepQ	Probable cytoplasmic peptidase PepQ	863.301	0.704004	0.204763	3.8e-05	0.00539076
Rv0002	dnaN	DNA polymerase III (beta chain) DnaN (DNA nucleotidyltransferase)	330.807	0.693379	0.238179	0.000217069	0.0169337
Rv2456c	NA	Probable conserved integral membrane transport protein	247.645	0.681613	0.276214	0.000746466	0.0384642
Rv3281	accE5	Probable bifunctional protein acetyl-/propionyl-coenzyme A carboxylase, involved in long-chain fatty acid synthesis	789.338	0.680929	0.204213	5.69e-05	0.00738809
Rv0578c	PE_PGRS7	PE-PGRS family protein PE_PGRS7, unknown function	435.647	0.665889	0.303796	0.00146927	0.0601282
Rv0237	lpqI	Probable conserved lipoprotein LpqI	650.133	0.661181	0.182276	2.03e-05	0.00424481
Rv1863c	NA	Probable conserved integral membrane protein	340.2	0.661181	0.272018	0.000852917	0.0423208
Rv1661	pks7	Probable polyketide synthase Pks7, lipid biosynthesis	393.374	0.649859	0.249204	0.00055386	0.0311236
Rv0204c	NA	Probable conserved transmembrane protein	191.066	0.648565	0.339105	0.00264173	0.084701
Rv3548c	NA	Probable short-chain type dehydrogenase/reductase	1315.63	0.635019	0.198566	9.71e-05	0.0101559
Rv0811c	NA	conserved hypothetical protein, unknown function	406.1	0.605267	0.224069	0.000463187	0.0295497
Rv2110c	prcB	Proteasome beta subunit PrcB; assembles with alpha subunit PrcA.	863.112	0.601258	0.168986	2.94e-05	0.00523294
Rv1110	lytB2	Probable LYTB-related protein LytB2, LYTB product is involved in penicillin tolerance and control of the stringent response	843.249	0.592933	0.244312	0.000976702	0.0443046
Rv3061c	fadE22	Probable acyl-CoA dehydrogenase FadE22, lipid degradation	717.518	0.592194	0.183558	9.65e-05	0.0101559
Rv1612	trpB	Tryptophan synthase, beta subunit TrpB	1049.14	0.587255	0.198719	0.000231508	0.0174326
Rv1408	rpe	Probable ribulose-phosphate 3-epimerase Rpe, involved in nonoxidative phase of the pentose phosphate pathway	364.98	0.586287	0.253887	0.00130935	0.0560195
Rv3579c	NA	Possible tRNA/rRNA methyltransferase	283.427	0.57053	0.27294	0.002243	0.0781935
Rv1415	ribA2	Probable riboflavin biosynthesis protein RibA2	969.665	0.564158	0.188934	0.000220385	0.0169337
Rv2048c	pks12	Polyketide synthase Pks12, involved in biosynthesis of mannosyl-beta-1-phosphomycoketide, lipid metabolism	3393.76	0.532043	0.223759	0.00128522	0.0556189
Rv1609	trpE	Anthranilate synthase component I TrpE (glutamine amidotransferase)	756.068	0.530654	0.195264	0.000533489	0.0309013
Rv1488	NA	Possible exported conserved protein, unknown function	490.51	0.521388	0.207699	0.000954197	0.0443046
Rv3244c	lpqB	Probable conserved lipoprotein LpqB, unknown function	668.126	0.511923	0.245721	0.00265464	0.084701
Rv2792c	NA	Probable resolvase, prevents the cointegration of foreign DNA before integration into the chromosome	401.269	0.51163	0.237041	0.00227387	0.0785425
Rv2161c	NA	conserved hypothetical protein, unknown function	889.929	0.507853	0.185848	0.00054444	0.0310578
Rv3918c	parA	Probable chromosome partitioning protein ParA	668.06	-0.527652	0.201965	0.000709375	0.0376169
Rv1829	NA	conserved hypothetical protein, unknown function	268.169	-0.537985	0.257821	0.00240319	0.0807858
Rv0309	NA	Possible conserved exported protein, unknown function	474.362	-0.549886	0.24184	0.00153542	0.0614984
Rv0640	rplK	50S ribosomal protein L11 RplK	343.608	-0.594475	0.273446	0.0017116	0.0664347
Rv2959c	NA	Possible methyltransferase (methylase)	229.2	-0.638419	0.330816	0.00261569	0.084701
Rv1884c	rpfC	Probable resuscitation-promoting factor RpfC, thought to promote the resuscitation and growth of dormant, nongrowing cell	642.967	-0.650102	0.230312	0.000295552	0.0213991
Rv2840c	NA	conserved hypothetical protein, unknown function	282.782	-0.681992	0.277991	0.000756002	0.0384642
Rv3865	espF	ESX-1 secretion-associated protein EspF	106.111	-0.690915	0.391552	0.00316453	0.0960844
Rv0009	ppiA	Probable iron-regulated peptidyl-prolyl cis-trans isomerase A PpiA	1529.35	-0.699162	0.198427	3.39e-05	0.00523294
Rv1174c	TB8.4	Low molecular weight T-cell antigen TB8.4, unknown function	200.428	-0.705316	0.388478	0.0027742	0.0870405
Rv3648c	cspA	Probable cold shock protein A CspA	178.579	-0.726126	0.294969	0.000692172	0.0376169
Rv1982A	vapB36	Possible antitoxin VapB36	750.969	-0.737586	0.314521	0.000906246	0.0443046
Rv3577	NA	conserved hypothetical protein, unknown function	100.893	-0.755367	0.413041	0.00256682	0.0840355
Rv2785c	rpsO	30S ribosomal protein S15 RpsO	458.483	-0.776568	0.288784	0.000357011	0.024439
Rv1184c	NA	Possible exported protein, unknown function	457.68	-0.778457	0.233275	4.75e-05	0.00638687
Rv1871c	NA	conserved hypothetical protein, unknown function	983.44	-0.780528	0.183228	1.3e-06	0.00081356
Rv3741c	NA	Possible oxidoreductase, involved in cellular metabolism	116.637	-0.791255	0.408652	0.00198318	0.0724918
Rv0140	NA	conserved hypothetical protein, unknown function	85.8523	-0.808268	0.447717	0.00245851	0.081914
Rv1643	rplT	50S ribosomal protein L20 RplT	372.476	-0.82521	0.32585	0.000518899	0.0309013
Rv0470c	pcaA	Mycolic acid synthase PcaA (cyclopropane synthase)	359.332	-0.832855	0.214955	6.26e-06	0.00214355
Rv3172c	NA	conserved hypothetical protein, unknown function	97.0949	-0.864537	0.442427	0.00175492	0.067111
Rv0241c	htdX	Probable 3-hydroxyacyl-thioester dehydratase HtdX, fatty acid synthesis type II system for long chain mycolic acid fatty acids	289.091	-0.897818	0.304407	0.000148431	0.0133058
Rv1261c	NA	conserved hypothetical protein, unknown function	169.818	-0.942418	0.425491	0.000962441	0.0443046
Rv0705	rpsS	30S ribosomal protein S19 RpsS	877.514	-0.944998	0.255734	1.13e-05	0.00303906
Rv3601c	panD	Probable aspartate 1-decarboxylase precursor PanD (aspartate alpha-decarboxylase)	74.67	-0.954757	0.425433	0.000936204	0.0443046
Rv0656c	vapC6	Possible toxin VapC6	51.6787	-0.95697	0.596545	0.00286351	0.0887492
Rv3036c	TB22.2	Probable conserved secreted protein TB22.2	163.746	-1.0549	0.311818	3.26e-05	0.00523294
Rv0659c	mazF2	Toxin MazF2, unknown function	112.267	-1.07889	0.435105	0.000481941	0.029746
Rv3874	esxB	10 kDa culture filtrate antigen EsxB (LHP) (CFP10)	666.964	-1.23202	0.253574	5.93e-08	5.58e-05
Rv0240	vapC24	Possible toxin VapC24. Contains PIN domain.	62.7218	-1.26556	0.455578	0.000210448	0.0169337
Rv0310c	NA	conserved hypothetical protein, unknown function	70.6626	-1.42637	0.482186	0.000110012	0.0111945
Rv0624	vapC30	Possible toxin VapC30. Contains PIN domain.	35.6462	-1.53328	0.629539	0.00045885	0.0295497
Rv0159c	PE3	PE family protein PE3, unknown fucntion	26.7608	-1.57892	0.750339	0.000974513	0.0443046
Rv1242	vapC33	Possible toxin VapC33. Contains PIN domain	61.1041	-1.64895	0.4996	3.87e-05	0.00539076
Rv0288	esxH	Low molecular weight protein antigen 7 EsxH (10 kDa antigen) (CFP-7) (protein TB10.4), unknown function	159.29	-1.72882	0.305291	6.5e-10	8.16e-07
Rv1909c	furA	Ferric uptake regulation protein FurA (fur), repress KATG|Rv1908c in physiological conditions: derepression upregulates KatG	47.3596	-1.74482	0.562252	6.64e-05	0.00790363

### Sheet: Mtb_CPT2 vs Scramble
Gene ID	Symbol	Description	baseMean	log2FoldChange	lfcSE	pvalue	padj
Rv2836c	dinF	Possible DNA-damage-inducible protein F DinF, function unknown; induction by DNA damage	230.553	1.23609	0.300651	1.64e-06	0.00553076
Rv1062	NA	conserved hypothetical protein, unknown function	131.203	0.873799	0.332951	0.00028519	0.099018
Rv1264	NA	Adenylyl cyclase (ATP pyrophosphate-lyase) (adenylate cyclase), possibly involved in cAMP synthesis	837.652	0.836033	0.303523	0.000200561	0.0796548
Rv0559c	NA	Possible conserved secreted protein, unknown function	523.507	-0.692526	0.23658	0.000126884	0.0629344
Rv3874	esxB	10 kDa culture filtrate antigen EsxB (LHP) (CFP10)	822.325	-0.720674	0.264873	0.000206479	0.0796548
Rv1398c	vapB10	Possible antitoxin VapB10	4971.68	-0.740075	0.195453	6.37e-06	0.00553076
Rv1982A	vapB36	Possible antitoxin VapB36	842.165	-0.802899	0.229327	1.87e-05	0.0129905
Rv2785c	rpsO	30S ribosomal protein S15 RpsO	489.721	-1.01583	0.265734	5.23e-06	0.00553076
Rv3648c	cspA	Probable cold shock protein A CspA	187.433	-1.05627	0.273929	4.43e-06	0.00553076
Rv0310c	NA	conserved hypothetical protein, unknown function	80.7038	-1.33188	0.430095	6.36e-05	0.0367968
